# Genomic architecture of three newly isolated unclassified *Butyrivibrio* species elucidate their potential role in the rumen ecosystem

**DOI:** 10.1101/2021.10.08.463653

**Authors:** Kriti Sengupta, Sai Suresh Hivarkar, Nikola Palevich, Prem Prashant Chaudhary, Prashant K. Dhakephalkar, Sumit Singh Dagar

## Abstract

One cellulose-degrading strain CB08 and two xylan-degrading strains XB500-5 and X503 were isolated from buffalo rumen. All the strains were designated as putative novel species of *Butyrivibrio* based on phylogeny, phylogenomy, digital DNA-DNA hybridization, and average nucleotide identity with their closest type strains. The draft genome length of CB08 was ∼3.54 Mb, while X503 and XB500-5 genome sizes were ∼3.24 Mb and ∼3.27 Mb, respectively. Only 68.28% of total orthologous clusters were shared among three genomes, and 40-44% of genes were identified as hypothetical proteins. The presence of genes encoding diverse carbohydrate-active enzymes (CAZymes) exhibited the lignocellulolytic potential of these strains. Further, the genome annotations revealed the metabolic pathways for monosaccharide fermentation to acetate, butyrate, lactate, ethanol, and hydrogen. The presence of genes for chemotaxis, antibiotic resistance, antimicrobial activity, synthesis of vitamins, and essential fatty acid suggested the versatile metabolic nature of these *Butyrivibrio* strains in the rumen environment.
