## Supplementary file 3 for "Genomic architecture of three newly isolated unclassified *Butyrivibrio* species elucidate their potential role in the rumen ecosystem"

### Sheet: CB08
Query	Marker	Superkingdom	Phylum	Class	Order	Family	Genus	Species
RAIR01000002.1_7829	dnaG	Bacteria(1.00)	Firmicutes(1.00)	Clostridia(1.00)	Clostridiales(1.00)	Lachnospiraceae(1.00)	Butyrivibrio(1.00)	Butyrivibrio proteoclasticus(1.00)
RAIR01000001.1_1541	frr	Bacteria(1.00)	Firmicutes(1.00)	Clostridia(1.00)	Clostridiales(1.00)	Lachnospiraceae(1.00)	Butyrivibrio(1.00)	Butyrivibrio proteoclasticus(1.00)
RAIR01000001.1_880	infC	Bacteria(1.00)	Firmicutes(1.00)	Clostridia(1.00)	Clostridiales(1.00)	Lachnospiraceae(1.00)	Butyrivibrio(1.00)	Butyrivibrio proteoclasticus(1.00)
RAIR01000001.1_1898	nusA	Bacteria(1.00)	Firmicutes(1.00)	Clostridia(1.00)	Clostridiales(1.00)	Lachnospiraceae(1.00)	Butyrivibrio(1.00)	Butyrivibrio proteoclasticus(1.00)
RAIR01000001.1_1354	pgk	Bacteria(1.00)	Firmicutes(1.00)	Clostridia(1.00)	Clostridiales(1.00)	Lachnospiraceae(1.00)	Butyrivibrio(1.00)	Butyrivibrio proteoclasticus(1.00)
RAIR01000004.1_3010	pyrG	Bacteria(1.00)	Firmicutes(1.00)	Clostridia(1.00)	Clostridiales(1.00)	Lachnospiraceae(1.00)	Butyrivibrio(1.00)	Butyrivibrio proteoclasticus(1.00)
RAIR01000003.1_1743	rplA	Bacteria(1.00)	Firmicutes(1.00)	Clostridia(1.00)	Clostridiales(1.00)	Lachnospiraceae(1.00)	Butyrivibrio(1.00)	Butyrivibrio proteoclasticus(1.00)
RAIR01000003.1_2081	rplB	Bacteria(1.00)	Firmicutes(1.00)	Clostridia(1.00)	Clostridiales(1.00)	Lachnospiraceae(1.00)	Butyrivibrio(1.00)	Butyrivibrio proteoclasticus(1.00)
RAIR01000003.1_2070	rplC	Bacteria(1.00)	Firmicutes(1.00)	Clostridia(1.00)	Clostridiales(1.00)	Lachnospiraceae(1.00)	Butyrivibrio(1.00)	Butyrivibrio proteoclasticus(1.00)
RAIR01000003.1_2074	rplD	Bacteria(1.00)	Firmicutes(1.00)	Clostridia(1.00)	Clostridiales(1.00)	Lachnospiraceae(1.00)	Butyrivibrio(1.00)	Butyrivibrio proteoclasticus(1.00)
RAIR01000003.1_2102	rplE	Bacteria(1.00)	Firmicutes(1.00)	Clostridia(1.00)	Clostridiales(1.00)	Lachnospiraceae(1.00)	Butyrivibrio(1.00)	Butyrivibrio proteoclasticus(1.00)
RAIR01000003.1_2112	rplF	Bacteria(1.00)	Firmicutes(1.00)	Clostridia(1.00)	Clostridiales(1.00)	Lachnospiraceae(1.00)	Butyrivibrio(1.00)	Butyrivibrio proteoclasticus(1.00)
RAIR01000003.1_1740	rplK	Bacteria(1.00)	Firmicutes(1.00)	Clostridia(1.00)	Clostridiales(1.00)	Lachnospiraceae(1.00)	Butyrivibrio(1.00)	Butyrivibrio proteoclasticus(1.00)
RAIR01000003.1_1762	rplL	Bacteria(1.00)	Firmicutes(1.00)	Clostridia(1.00)	Clostridiales(1.00)	Lachnospiraceae(1.00)	Butyrivibrio(1.00)	Butyrivibrio proteoclasticus(1.00)
RAIR01000003.1_2237	rplM	Bacteria(1.00)	Firmicutes(1.00)	Clostridia(1.00)	Clostridiales(1.00)	Lachnospiraceae(1.00)	Butyrivibrio(1.00)	Butyrivibrio proteoclasticus(1.00)
RAIR01000003.1_2099	rplN	Bacteria(1.00)	Firmicutes(1.00)	Clostridia(1.00)	Clostridiales(1.00)	Lachnospiraceae(1.00)	Butyrivibrio(1.00)	Butyrivibrio proteoclasticus(1.00)
RAIR01000003.1_2091	rplP	Bacteria(1.00)	Firmicutes(1.00)	Clostridia(1.00)	Clostridiales(1.00)	Lachnospiraceae(1.00)	Butyrivibrio(1.00)	Butyrivibrio proteoclasticus(1.00)
RAIR01000008.1_2374	rplS	Bacteria(1.00)	Firmicutes(1.00)	Clostridia(1.00)	Clostridiales(1.00)	Lachnospiraceae(1.00)	Butyrivibrio(1.00)	Butyrivibrio proteoclasticus(1.00)
RAIR01000001.1_883	rplT	Bacteria(1.00)	Firmicutes(1.00)	Clostridia(1.00)	Clostridiales(1.00)	Lachnospiraceae(1.00)	Butyrivibrio(1.00)	Butyrivibrio proteoclasticus(1.00)
RAIR01000001.1_4699	rpmA	Bacteria(1.00)	Firmicutes(1.00)	Clostridia(1.00)	Clostridiales(1.00)	Lachnospiraceae(1.00)	Butyrivibrio(1.00)	Butyrivibrio proteoclasticus(1.00)
RAIR01000003.1_1782	rpoB	Bacteria(1.00)	Firmicutes(1.00)	Clostridia(1.00)	Clostridiales(1.00)	Lachnospiraceae(1.00)	Butyrivibrio(1.00)	Butyrivibrio proteoclasticus(1.00)
RAIR01000001.1_4398	rpsB	Bacteria(1.00)	Firmicutes(1.00)	Clostridia(1.00)	Clostridiales(1.00)	Lachnospiraceae(1.00)	Butyrivibrio(1.00)	Butyrivibrio proteoclasticus(1.00)
RAIR01000003.1_2088	rpsC	Bacteria(1.00)	Firmicutes(1.00)	Clostridia(1.00)	Clostridiales(1.00)	Lachnospiraceae(1.00)	Butyrivibrio(1.00)	Butyrivibrio proteoclasticus(1.00)
RAIR01000003.1_2120	rpsE	Bacteria(1.00)	Firmicutes(1.00)	Clostridia(1.00)	Clostridiales(1.00)	Lachnospiraceae(1.00)	Butyrivibrio(1.00)	Butyrivibrio proteoclasticus(1.00)
RAIR01000003.1_2241	rpsI	Bacteria(1.00)	Firmicutes(1.00)	Clostridia(1.00)	Clostridiales(1.00)	Lachnospiraceae(1.00)	Butyrivibrio(1.00)	Butyrivibrio proteoclasticus(1.00)
RAIR01000003.1_2066	rpsJ	Bacteria(1.00)	Firmicutes(1.00)	Clostridia(1.00)	Clostridiales(1.00)	Lachnospiraceae(1.00)	Butyrivibrio(1.00)	Butyrivibrio proteoclasticus(1.00)
RAIR01000003.1_2164	rpsK	Bacteria(1.00)	Firmicutes(1.00)	Clostridia(1.00)	Clostridiales(1.00)	Lachnospiraceae(1.00)	Butyrivibrio(1.00)	Butyrivibrio proteoclasticus(1.00)
RAIR01000003.1_2160	rpsM	Bacteria(1.00)	Firmicutes(1.00)	Clostridia(1.00)	Clostridiales(1.00)	Lachnospiraceae(1.00)	Butyrivibrio(1.00)	Butyrivibrio proteoclasticus(1.00)
RAIR01000003.1_2084	rpsS	Bacteria(1.00)	Firmicutes(1.00)	Clostridia(1.00)	Clostridiales(1.00)	Lachnospiraceae(1.00)	Butyrivibrio(1.00)	Butyrivibrio proteoclasticus(1.00)
RAIR01000001.1_3731	smpB	Bacteria(1.00)	Firmicutes(1.00)	Clostridia(1.00)	Clostridiales(1.00)	Lachnospiraceae(1.00)	Butyrivibrio(1.00)	Butyrivibrio proteoclasticus(1.00)
RAIR01000001.1_4403	tsf	Bacteria(1.00)	Firmicutes(1.00)	Clostridia(1.00)	Clostridiales(1.00)	Lachnospiraceae(1.00)	Butyrivibrio(1.00)	Butyrivibrio proteoclasticus(1.00)

### Sheet: X503
Query	Marker	Superkingdom	Phylum	Class	Order	Family	Genus	Species
RAIQ01000003.1_6229	dnaG	Bacteria(1.00)	Firmicutes(1.00)	Clostridia(1.00)	Clostridiales(1.00)	Lachnospiraceae(1.00)	Butyrivibrio(1.00)	Butyrivibrio proteoclasticus(1.00)
RAIQ01000004.1_6226	frr	Bacteria(1.00)	Firmicutes(1.00)	Clostridia(1.00)	Clostridiales(1.00)	Lachnospiraceae(1.00)	Butyrivibrio(1.00)	Butyrivibrio proteoclasticus(1.00)
RAIQ01000001.1_7833	infC	Bacteria(1.00)	Firmicutes(1.00)	Clostridia(1.00)	Clostridiales(1.00)	Lachnospiraceae(1.00)	Butyrivibrio(1.00)	Butyrivibrio proteoclasticus(1.00)
RAIQ01000004.1_6310	nusA	Bacteria(1.00)	Firmicutes(1.00)	Clostridia(1.00)	Clostridiales(1.00)	Lachnospiraceae(1.00)	Butyrivibrio(1.00)	Butyrivibrio proteoclasticus(1.00)
RAIQ01000004.1_4158	pgk	Bacteria(1.00)	Firmicutes(1.00)	Clostridia(1.00)	Clostridiales(1.00)	Lachnospiraceae(1.00)	Butyrivibrio(1.00)	Butyrivibrio proteoclasticus(1.00)
RAIQ01000013.1_332	pyrG	Bacteria(1.00)	Firmicutes(1.00)	Clostridia(1.00)	Clostridiales(1.00)	Lachnospiraceae(1.00)	Butyrivibrio(1.00)	Butyrivibrio proteoclasticus(1.00)
RAIQ01000003.1_4588	rplA	Bacteria(1.00)	Firmicutes(1.00)	Clostridia(1.00)	Clostridiales(1.00)	Lachnospiraceae(1.00)	Butyrivibrio(1.00)	Butyrivibrio proteoclasticus(1.00)
RAIQ01000003.1_4711	rplB	Bacteria(1.00)	Firmicutes(1.00)	Clostridia(1.00)	Clostridiales(1.00)	Lachnospiraceae(1.00)	Butyrivibrio(1.00)	Butyrivibrio proteoclasticus(1.00)
RAIQ01000003.1_4700	rplC	Bacteria(1.00)	Firmicutes(1.00)	Clostridia(1.00)	Clostridiales(1.00)	Lachnospiraceae(1.00)	Butyrivibrio(1.00)	Butyrivibrio proteoclasticus(1.00)
RAIQ01000003.1_4704	rplD	Bacteria(1.00)	Firmicutes(1.00)	Clostridia(1.00)	Clostridiales(1.00)	Lachnospiraceae(1.00)	Butyrivibrio(1.00)	Butyrivibrio proteoclasticus(1.00)
RAIQ01000003.1_4735	rplE	Bacteria(1.00)	Firmicutes(1.00)	Clostridia(1.00)	Clostridiales(1.00)	Lachnospiraceae(1.00)	Butyrivibrio(1.00)	Butyrivibrio proteoclasticus(1.00)
RAIQ01000003.1_4747	rplF	Bacteria(1.00)	Firmicutes(1.00)	Clostridia(1.00)	Clostridiales(1.00)	Lachnospiraceae(1.00)	Butyrivibrio(1.00)	Butyrivibrio proteoclasticus(1.00)
RAIQ01000003.1_4585	rplK	Bacteria(1.00)	Firmicutes(1.00)	Clostridia(1.00)	Clostridiales(1.00)	Lachnospiraceae(1.00)	Butyrivibrio(1.00)	Butyrivibrio proteoclasticus(1.00)
RAIQ01000003.1_4601	rplL	Bacteria(1.00)	Firmicutes(1.00)	Clostridia(1.00)	Clostridiales(1.00)	Lachnospiraceae(1.00)	Butyrivibrio(1.00)	Butyrivibrio proteoclasticus(1.00)
RAIQ01000003.1_4890	rplM	Bacteria(1.00)	Firmicutes(1.00)	Clostridia(1.00)	Clostridiales(1.00)	Lachnospiraceae(1.00)	Butyrivibrio(1.00)	Butyrivibrio proteoclasticus(1.00)
RAIQ01000003.1_4730	rplN	Bacteria(1.00)	Firmicutes(1.00)	Clostridia(1.00)	Clostridiales(1.00)	Lachnospiraceae(1.00)	Butyrivibrio(1.00)	Butyrivibrio proteoclasticus(1.00)
RAIQ01000003.1_4723	rplP	Bacteria(1.00)	Firmicutes(1.00)	Clostridia(1.00)	Clostridiales(1.00)	Lachnospiraceae(1.00)	Butyrivibrio(1.00)	Butyrivibrio proteoclasticus(1.00)
RAIQ01000002.1_704	rplS	Bacteria(1.00)	Firmicutes(1.00)	Clostridia(1.00)	Clostridiales(1.00)	Lachnospiraceae(1.00)	Butyrivibrio(1.00)	Butyrivibrio proteoclasticus(1.00)
RAIQ01000001.1_7836	rplT	Bacteria(1.00)	Firmicutes(1.00)	Clostridia(1.00)	Clostridiales(1.00)	Lachnospiraceae(1.00)	Butyrivibrio(1.00)	Butyrivibrio proteoclasticus(1.00)
RAIQ01000002.1_5609	rpmA	Bacteria(1.00)	Firmicutes(1.00)	Clostridia(1.00)	Clostridiales(1.00)	Lachnospiraceae(1.00)	Butyrivibrio(1.00)	Butyrivibrio proteoclasticus(1.00)
RAIQ01000003.1_4621	rpoB	Bacteria(1.00)	Firmicutes(1.00)	Clostridia(1.00)	Clostridiales(1.00)	Lachnospiraceae(1.00)	Butyrivibrio(1.00)	Butyrivibrio proteoclasticus(1.00)
RAIQ01000002.1_5307	rpsB	Bacteria(1.00)	Firmicutes(1.00)	Clostridia(1.00)	Clostridiales(1.00)	Lachnospiraceae(1.00)	Butyrivibrio(1.00)	Butyrivibrio proteoclasticus(1.00)
RAIQ01000003.1_4720	rpsC	Bacteria(1.00)	Firmicutes(1.00)	Clostridia(1.00)	Clostridiales(1.00)	Lachnospiraceae(1.00)	Butyrivibrio(1.00)	Butyrivibrio proteoclasticus(1.00)
RAIQ01000003.1_4753	rpsE	Bacteria(1.00)	Firmicutes(1.00)	Clostridia(1.00)	Clostridiales(1.00)	Lachnospiraceae(1.00)	Butyrivibrio(1.00)	Butyrivibrio proteoclasticus(1.00)
RAIQ01000003.1_4894	rpsI	Bacteria(1.00)	Firmicutes(1.00)	Clostridia(1.00)	Clostridiales(1.00)	Lachnospiraceae(1.00)	Butyrivibrio(1.00)	Butyrivibrio proteoclasticus(1.00)
RAIQ01000003.1_4695	rpsJ	Bacteria(1.00)	Firmicutes(1.00)	Clostridia(1.00)	Clostridiales(1.00)	Lachnospiraceae(1.00)	Butyrivibrio(1.00)	Butyrivibrio proteoclasticus(1.00)
RAIQ01000003.1_4815	rpsK	Bacteria(1.00)	Firmicutes(1.00)	Clostridia(1.00)	Clostridiales(1.00)	Lachnospiraceae(1.00)	Butyrivibrio(1.00)	Butyrivibrio proteoclasticus(1.00)
RAIQ01000003.1_4811	rpsM	Bacteria(1.00)	Firmicutes(1.00)	Clostridia(1.00)	Clostridiales(1.00)	Lachnospiraceae(1.00)	Butyrivibrio(1.00)	Butyrivibrio proteoclasticus(1.00)
RAIQ01000003.1_4712	rpsS	Bacteria(1.00)	Firmicutes(1.00)	Clostridia(1.00)	Clostridiales(1.00)	Lachnospiraceae(1.00)	Butyrivibrio(1.00)	Butyrivibrio proteoclasticus(1.00)
RAIQ01000002.1_140	smpB	Bacteria(1.00)	Firmicutes(1.00)	Clostridia(1.00)	Clostridiales(1.00)	Lachnospiraceae(1.00)	Butyrivibrio(1.00)	Butyrivibrio proteoclasticus(1.00)
RAIQ01000002.1_5312	tsf	Bacteria(1.00)	Firmicutes(1.00)	Clostridia(1.00)	Clostridiales(1.00)	Lachnospiraceae(1.00)	Butyrivibrio(1.00)	Butyrivibrio proteoclasticus(1.00)

### Sheet: XB5005
Query	Marker	Superkingdom	Phylum	Class	Order	Family	Genus	Species
RAIS01000007.1_40	dnaG	Bacteria(1.00)	Firmicutes(1.00)	Clostridia(1.00)	Clostridiales(1.00)	Lachnospiraceae(1.00)	Butyrivibrio(1.00)	Butyrivibrio proteoclasticus(1.00)
RAIS01000001.1_12321	frr	Bacteria(1.00)	Firmicutes(1.00)	Clostridia(1.00)	Clostridiales(1.00)	Lachnospiraceae(1.00)	Butyrivibrio(1.00)	Butyrivibrio proteoclasticus(1.00)
RAIS01000001.1_9160	infC	Bacteria(1.00)	Firmicutes(1.00)	Clostridia(1.00)	Clostridiales(1.00)	Lachnospiraceae(1.00)	Butyrivibrio(1.00)	Butyrivibrio proteoclasticus(1.00)
RAIS01000001.1_12398	nusA	Bacteria(1.00)	Firmicutes(1.00)	Clostridia(1.00)	Clostridiales(1.00)	Lachnospiraceae(1.00)	Butyrivibrio(1.00)	Butyrivibrio proteoclasticus(1.00)
RAIS01000001.1_10454	pgk	Bacteria(1.00)	Firmicutes(1.00)	Clostridia(1.00)	Clostridiales(1.00)	Lachnospiraceae(1.00)	Butyrivibrio(1.00)	Butyrivibrio proteoclasticus(1.00)
RAIS01000008.1_1622	pyrG	Bacteria(1.00)	Firmicutes(1.00)	Clostridia(1.00)	Clostridiales(1.00)	Lachnospiraceae(1.00)	Butyrivibrio(1.00)	Butyrivibrio proteoclasticus(1.00)
RAIS01000003.1_453	rplA	Bacteria(1.00)	Firmicutes(1.00)	Clostridia(1.00)	Clostridiales(1.00)	Lachnospiraceae(1.00)	Butyrivibrio(1.00)	Butyrivibrio proteoclasticus(1.00)
RAIS01000003.1_581	rplB	Bacteria(1.00)	Firmicutes(1.00)	Clostridia(1.00)	Clostridiales(1.00)	Lachnospiraceae(1.00)	Butyrivibrio(1.00)	Butyrivibrio proteoclasticus(1.00)
RAIS01000003.1_570	rplC	Bacteria(1.00)	Firmicutes(1.00)	Clostridia(1.00)	Clostridiales(1.00)	Lachnospiraceae(1.00)	Butyrivibrio(1.00)	Butyrivibrio proteoclasticus(1.00)
RAIS01000003.1_574	rplD	Bacteria(1.00)	Firmicutes(1.00)	Clostridia(1.00)	Clostridiales(1.00)	Lachnospiraceae(1.00)	Butyrivibrio(1.00)	Butyrivibrio proteoclasticus(1.00)
RAIS01000003.1_606	rplE	Bacteria(1.00)	Firmicutes(1.00)	Clostridia(1.00)	Clostridiales(1.00)	Lachnospiraceae(1.00)	Butyrivibrio(1.00)	Butyrivibrio proteoclasticus(1.00)
RAIS01000003.1_617	rplF	Bacteria(1.00)	Firmicutes(1.00)	Clostridia(1.00)	Clostridiales(1.00)	Lachnospiraceae(1.00)	Butyrivibrio(1.00)	Butyrivibrio proteoclasticus(1.00)
RAIS01000003.1_450	rplK	Bacteria(1.00)	Firmicutes(1.00)	Clostridia(1.00)	Clostridiales(1.00)	Lachnospiraceae(1.00)	Butyrivibrio(1.00)	Butyrivibrio proteoclasticus(1.00)
RAIS01000003.1_469	rplL	Bacteria(1.00)	Firmicutes(1.00)	Clostridia(1.00)	Clostridiales(1.00)	Lachnospiraceae(1.00)	Butyrivibrio(1.00)	Butyrivibrio proteoclasticus(1.00)
RAIS01000003.1_756	rplM	Bacteria(1.00)	Firmicutes(1.00)	Clostridia(1.00)	Clostridiales(1.00)	Lachnospiraceae(1.00)	Butyrivibrio(1.00)	Butyrivibrio proteoclasticus(1.00)
RAIS01000003.1_600	rplN	Bacteria(1.00)	Firmicutes(1.00)	Clostridia(1.00)	Clostridiales(1.00)	Lachnospiraceae(1.00)	Butyrivibrio(1.00)	Butyrivibrio proteoclasticus(1.00)
RAIS01000003.1_593	rplP	Bacteria(1.00)	Firmicutes(1.00)	Clostridia(1.00)	Clostridiales(1.00)	Lachnospiraceae(1.00)	Butyrivibrio(1.00)	Butyrivibrio proteoclasticus(1.00)
RAIS01000001.1_13719	rplS	Bacteria(1.00)	Firmicutes(1.00)	Clostridia(1.00)	Clostridiales(1.00)	Lachnospiraceae(1.00)	Butyrivibrio(1.00)	Butyrivibrio proteoclasticus(1.00)
RAIS01000001.1_9163	rplT	Bacteria(1.00)	Firmicutes(1.00)	Clostridia(1.00)	Clostridiales(1.00)	Lachnospiraceae(1.00)	Butyrivibrio(1.00)	Butyrivibrio proteoclasticus(1.00)
RAIS01000001.1_217	rpmA	Bacteria(1.00)	Firmicutes(1.00)	Clostridia(1.00)	Clostridiales(1.00)	Lachnospiraceae(1.00)	Butyrivibrio(1.00)	Butyrivibrio proteoclasticus(1.00)
RAIS01000003.1_489	rpoB	Bacteria(1.00)	Firmicutes(1.00)	Clostridia(1.00)	Clostridiales(1.00)	Lachnospiraceae(1.00)	Butyrivibrio(1.00)	Butyrivibrio proteoclasticus(1.00)
RAIS01000006.1_3649	rpsB	Bacteria(1.00)	Firmicutes(1.00)	Clostridia(1.00)	Clostridiales(1.00)	Lachnospiraceae(1.00)	Butyrivibrio(1.00)	Butyrivibrio proteoclasticus(1.00)
RAIS01000003.1_590	rpsC	Bacteria(1.00)	Firmicutes(1.00)	Clostridia(1.00)	Clostridiales(1.00)	Lachnospiraceae(1.00)	Butyrivibrio(1.00)	Butyrivibrio proteoclasticus(1.00)
RAIS01000003.1_623	rpsE	Bacteria(1.00)	Firmicutes(1.00)	Clostridia(1.00)	Clostridiales(1.00)	Lachnospiraceae(1.00)	Butyrivibrio(1.00)	Butyrivibrio proteoclasticus(1.00)
RAIS01000003.1_760	rpsI	Bacteria(1.00)	Firmicutes(1.00)	Clostridia(1.00)	Clostridiales(1.00)	Lachnospiraceae(1.00)	Butyrivibrio(1.00)	Butyrivibrio proteoclasticus(1.00)
RAIS01000003.1_566	rpsJ	Bacteria(1.00)	Firmicutes(1.00)	Clostridia(1.00)	Clostridiales(1.00)	Lachnospiraceae(1.00)	Butyrivibrio(1.00)	Butyrivibrio proteoclasticus(1.00)
RAIS01000003.1_680	rpsK	Bacteria(1.00)	Firmicutes(1.00)	Clostridia(1.00)	Clostridiales(1.00)	Lachnospiraceae(1.00)	Butyrivibrio(1.00)	Butyrivibrio proteoclasticus(1.00)
RAIS01000003.1_676	rpsM	Bacteria(1.00)	Firmicutes(1.00)	Clostridia(1.00)	Clostridiales(1.00)	Lachnospiraceae(1.00)	Butyrivibrio(1.00)	Butyrivibrio proteoclasticus(1.00)
RAIS01000003.1_582	rpsS	Bacteria(1.00)	Firmicutes(1.00)	Clostridia(1.00)	Clostridiales(1.00)	Lachnospiraceae(1.00)	Butyrivibrio(1.00)	Butyrivibrio proteoclasticus(1.00)
RAIS01000001.1_13075	smpB	Bacteria(1.00)	Firmicutes(1.00)	Clostridia(1.00)	Clostridiales(1.00)	Lachnospiraceae(1.00)	Butyrivibrio(1.00)	Butyrivibrio proteoclasticus(1.00)
RAIS01000006.1_3654	tsf	Bacteria(1.00)	Firmicutes(1.00)	Clostridia(1.00)	Clostridiales(1.00)	Lachnospiraceae(1.00)	Butyrivibrio(1.00)	Butyrivibrio proteoclasticus(1.00)
